# Developing an empirical model for spillover and emergence: Orsay virus host range in *Caenorhabditis*

**DOI:** 10.1101/2021.12.10.472097

**Authors:** Clara L. Shaw, David A. Kennedy

**Author notes:** Corresponding Author: David A. Kennedy.

## Abstract

A lack of tractable experimental systems in which to test hypotheses about the ecological and evolutionary drivers of disease spillover and emergence has limited our understanding of these processes. Here we introduce a promising system: *Caenorhabditis* hosts and Orsay virus, a positive-sense single-stranded RNA virus that naturally infects *C. elegans*. We assayed the susceptibility of species across the *Caenorhabditis* tree and found 21 of 84 wild strains belonging to 14 of 44 species to be susceptible to Orsay virus. Confirming patterns documented in other systems, we detected effects of host phylogeny on susceptibility. We then tested whether susceptible strains were capable of transmitting Orsay virus by transplanting exposed hosts and determining whether they transmitted infection to conspecifics during serial passage. We found no evidence of transmission in 10 strains (virus undetectable after passaging), evidence of low-level transmission in 5 strains (virus lost between passage 1 and 5), and evidence of sustained transmission in 6 strains (including all 3 experimental *C. elegans* strains). Transmission was associated with host phylogeny and with viral amplification in exposed populations. Variation in Orsay virus susceptibility and transmission among *Caenorhabditis* species suggests that the system could be powerful for studying spillover and emergence.
