## Supplemental Table 1 for "Developing an empirical model for spillover and emergence: Orsay virus host range in *Caenorhabditis*"

	Sample	Strain	Species	Start.date	Extraction.date	Treatment	Days.on.plate	Ct	block
1	FBD4	N2	elegans	8/13/2020	8/17/2020 9:30	control	3.770833333	Inf	1
2	FBD5	N2	elegans	8/13/2020	8/17/2020 9:30	control	3.770833333	Inf	1
3	FBD6	N2	elegans	8/13/2020	8/17/2020 9:30	control	3.770833333	Inf	1
4	FBD7	N2	elegans	8/13/2020	8/17/2020 9:30	virus	3.770833333	14.4895	1
5	FBD8	N2	elegans	8/13/2020	8/17/2020 9:30	virus	3.770833333	14.3219	1
6	FBD9	N2	elegans	8/13/2020	8/17/2020 9:30	virus	3.770833333	13.7265	1
7	FBD10	JU1580	elegans	8/13/2020	8/17/2020 9:30	virus	3.770833333	10.4953	1
8	FBD11	JU1580	elegans	8/13/2020	8/17/2020 9:30	virus	3.770833333	11.0787	1
9	FBD12	JU1580	elegans	8/13/2020	8/17/2020 9:30	virus	3.770833333	10.0647	1
10	FBD13	JU1873	wallacei	8/13/2020	8/17/2020 9:30	virus	3.770833333	17.3222	1
11	FBD14	JU1873	wallacei	8/13/2020	8/17/2020 9:30	virus	3.770833333	27.6894	1
12	FBD15	JU1873	wallacei	8/13/2020	8/17/2020 9:30	virus	3.770833333	34.5407	1
13	FBD16	JU1038	briggsae	8/13/2020	8/18/2020 8:20	virus	4.722222222	32.7454	1
14	FBD17	JU1038	briggsae	8/13/2020	8/18/2020 8:20	virus	4.722222222	37.3057	1
15	FBD18	JU1038	briggsae	8/13/2020	8/18/2020 8:20	virus	4.722222222	34.7899	1
16	FBD19	JU1825	nouraguensis	8/13/2020	8/17/2020 14:20	virus	3.972222222	Inf	1
17	FBD20	JU1825	nouraguensis	8/13/2020	8/18/2020 8:20	virus	4.722222222	31.4568	1
18	FBD21	JU1825	nouraguensis	8/13/2020	8/18/2020 8:20	virus	4.722222222	33.3627	1
19	FBD22	QX2263	sp.27	8/13/2020	8/18/2020 8:20	virus	4.722222222	39.6605	1
20	FBD23	QX2263	sp.27	8/13/2020	8/18/2020 8:20	virus	4.722222222	34.3441	1
21	FBD24	QX2263	sp.27	8/13/2020	NA	virus	-44056.625	NA	1
22	FBD25	NIC564	waitukubuli	8/13/2020	8/18/2020 8:20	virus	4.722222222	Inf	1
23	FBD26	NIC564	waitukubuli	8/13/2020	8/17/2020 14:20	virus	3.972222222	20.2641	1
24	FBD27	NIC564	waitukubuli	8/13/2020	8/18/2020 8:20	virus	4.722222222	34.0589	1
25	FBD28	JU1201	sinica	8/13/2020	8/18/2020 8:20	virus	4.722222222	Inf	1
26	FBD29	JU1201	sinica	8/13/2020	8/17/2020 14:20	virus	3.972222222	Inf	1
27	FBD30	JU1201	sinica	8/13/2020	8/18/2020 8:20	virus	4.722222222	Inf	1
28	FBD31	JU1333	doughertyi	8/13/2020	8/18/2020 14:40	virus	4.986111111	33.6351	1
29	FBD32	JU1333	doughertyi	8/13/2020	8/18/2020 14:40	virus	4.986111111	Inf	1
30	FBD33	JU1333	doughertyi	8/13/2020	8/18/2020 8:20	virus	4.722222222	Inf	1
31	FBD34	JU1325	nigoni	8/13/2020	NA	virus	-44056.625	NA	1
32	FBD35	JU1325	nigoni	8/13/2020	8/20/2020 15:40	virus	7.027777778	Inf	1
33	FBD36	JU1325	nigoni	8/13/2020	8/20/2020 15:40	virus	7.027777778	36	1
34	FBD37	SB280	brenneri	8/13/2020	8/18/2020 8:20	virus	4.722222222	33.005	1
35	FBD38	SB280	brenneri	8/13/2020	8/18/2020 8:20	virus	4.722222222	34.0942	1
36	FBD39	SB280	brenneri	8/13/2020	8/18/2020 8:20	virus	4.722222222	Inf	1
37	FBD40	VX80	latens	8/13/2020	8/18/2020 14:40	virus	4.986111111	19.3795	1
38	FBD41	VX80	latens	8/13/2020	8/19/2020 15:50	virus	6.034722222	18.7407	1
39	FBD42	VX80	latens	8/13/2020	8/19/2020 15:50	virus	6.034722222	19.7591	1
40	FBD43	JU1373	tropicalis	8/13/2020	8/18/2020 8:20	virus	4.722222222	Inf	1
41	FBD44	JU1373	tropicalis	8/13/2020	8/18/2020 8:20	virus	4.722222222	33.1073	1
42	FBD45	JU1373	tropicalis	8/13/2020	8/18/2020 8:20	virus	4.722222222	32.4808	1
43	FBD46	EG4788	portoensis	8/13/2020	8/18/2020 14:40	virus	4.986111111	34.7709	1
44	FBD47	EG4788	portoensis	8/13/2020	8/18/2020 14:40	virus	4.986111111	Inf	1
45	FBD48	EG4788	portoensis	8/13/2020 3:00:00 PM	8/18/2020 14:40	virus	4.986111111	32.6072	1
46	FBD49	JU2774	tribulationis	8/13/2020	8/17/2020 14:20	virus	3.972222222	32.6686	1
47	FBD50	JU2774	tribulationis	8/13/2020	8/18/2020 8:20	virus	4.722222222	Inf	1
48	FBD51	JU2774	tribulationis	8/13/2020	8/17/2020 14:20	virus	3.972222222	Inf	1
49	FBD52	NIC113	guadaloupensis	8/13/2020	8/21/2020 16:05	virus	8.045138889	Inf	1
50	FBD53	NIC113	guadaloupensis	8/13/2020	8/21/2020 16:05	virus	8.045138889	Inf	1
51	FBD54	NIC113	guadaloupensis	8/13/2020	8/22/2020 14:15	virus	8.96875	Inf	1
52	FBD55	JU2156	zanzibari	8/13/2020	8/17/2020 14:20	virus	3.972222222	Inf	1
53	FBD56	JU2156	zanzibari	8/13/2020	8/18/2020 8:20	virus	4.722222222	Inf	1
54	FBD57	JU2156	zanzibari	8/13/2020	8/17/2020 9:30	virus	3.770833333	Inf	1
55	FBE4	N2	elegans	8/21/2020 9:30	8/24/2020 19:40	control	3.423611111	Inf	2
56	FBE5	N2	elegans	8/21/2020 9:30	8/24/2020 19:40	control	3.423611111	Inf	2
57	FBE6	N2	elegans	8/21/2020 9:30	8/24/2020 19:40	control	3.423611111	Inf	2
58	FBE7	N2	elegans	8/21/2020 9:30	8/24/2020 19:40	virus	3.423611111	17.1472	2
59	FBE8	N2	elegans	8/21/2020 9:30	8/24/2020 19:40	virus	3.423611111	17.4299	2
60	FBE9	N2	elegans	8/21/2020 9:30	8/24/2020 19:40	virus	3.423611111	16.1066	2
61	FBE10	JU1580	elegans	8/21/2020 9:30	8/25/2020 9:45	virus	4.010416667	10.855	2
62	FBE11	JU1580	elegans	8/21/2020 9:30	8/25/2020 9:45	virus	4.010416667	11.4769	2
63	FBE12	JU1580	elegans	8/21/2020 9:30	8/25/2020 9:45	virus	4.010416667	15.0516	2
64	FBE13	JU1038	briggsae	8/21/2020 9:30	8/28/2020 9:20	virus	6.993055556	Inf	2
65	FBE14	JU1038	briggsae	8/21/2020 9:30	8/26/2020 9:20	virus	4.993055556	Inf	2
66	FBE15	JU1038	briggsae	8/21/2020 9:30	8/26/2020 14:55	virus	5.225694444	Inf	2
67	FBE16	SB454	sulstoni	8/21/2020 9:30	8/25/2020 17:05	virus	4.315972222	14.5867	2
68	FBE17	SB454	sulstoni	8/21/2020 9:30	8/25/2020 9:45	virus	4.010416667	17.7678	2
69	FBE18	SB454	sulstoni	8/21/2020 9:30	8/25/2020 17:05	virus	4.315972222	17.8884	2
70	FBE19	JU1199	afra	8/21/2020 9:30	8/25/2020 9:45	virus	4.010416667	Inf	2
71	FBE20	JU1199	afra	8/21/2020 9:30	8/25/2020 9:45	virus	4.010416667	Inf	2
72	FBE21	JU1199	afra	8/21/2020 9:30	8/25/2020 9:45	virus	4.010416667	Inf	2
73	FBE25	QG122	kamaaina	8/21/2020 9:30	8/24/2020 19:40	virus	3.423611111	Inf	2
74	FBE26	QG122	kamaaina	8/21/2020 9:30	8/25/2020 9:45	virus	4.010416667	Inf	2
75	FBE27	QG122	kamaaina	8/21/2020 9:30	8/25/2020 9:45	virus	4.010416667	34.4212	2
76	FBE28	JU1428	tropicalis	8/21/2020 9:30	8/28/2020 15:15	virus	7.239583333	Inf	2
77	FBE29	JU1428	tropicalis	8/21/2020 9:30	8/26/2020 14:55	virus	5.225694444	24.1818	2
78	FBE30	JU1428	tropicalis	8/21/2020 9:30	8/27/2020 16:10	virus	6.277777778	18.9759	2
79	FBE31	JU2469	uteleia	8/21/2020 9:30	8/26/2020 14:55	virus	5.225694444	34.0299	2
80	FBE32	JU2469	uteleia	8/21/2020 9:30	8/26/2020 9:20	virus	4.993055556	Inf	2
81	FBE33	JU2469	uteleia	8/21/2020 9:30	8/27/2020 10:00	virus	6.020833333	Inf	2
82	FBE34	JU1325	nigoni	8/21/2020 9:30	NA	virus	-44064.39583	NA	2
83	FBE35	JU1325	nigoni	8/21/2020 9:30	8/28/2020 15:15	virus	7.239583333	Inf	2
84	FBE36	JU1325	nigoni	8/21/2020 9:30	NA	virus	-44064.39583	NA	2
85	FBE37	QG704	becei	8/21/2020 9:30	8/24/2020 19:40	virus	3.423611111	Inf	2
86	FBE38	QG704	becei	8/21/2020 9:30	8/24/2020 19:40	virus	3.423611111	34.1237	2
87	FBE39	QG704	becei	8/21/2020 9:30	8/24/2020 19:40	virus	3.423611111	Inf	2
88	FBE40	JU2745	quiockensis	8/21/2020 9:30	8/26/2020 9:20	virus	4.993055556	Inf	2
89	FBE41	JU2745	quiockensis	8/21/2020 9:30	8/26/2020 9:20	virus	4.993055556	Inf	2
90	FBE42	JU2745	quiockensis	8/21/2020 9:30	8/26/2020 9:20	virus	4.993055556	Inf	2
91	FBE43	MY28	remanei	8/21/2020 9:30	8/27/2020 16:10	virus	6.277777778	34.7179	2
92	FBE44	MY28	remanei	8/21/2020 9:30	8/28/2020 15:15	virus	7.239583333	33.3154	2
93	FBE45	MY28	remanei	8/21/2020 9:30	8/28/2020 9:20	virus	6.993055556	34.1217	2
94	FBE46	JU1857	macrosperma	8/21/2020 9:30	8/25/2020 17:05	virus	4.315972222	23.2479	2
95	FBE47	JU1857	macrosperma	8/21/2020 9:30	8/26/2020 9:20	virus	4.993055556	23.7063	2
96	FBE48	JU1857	macrosperma	8/21/2020 9:30	8/25/2020 17:05	virus	4.315972222	19.6732	2
97	FBE49	QG702	panamensis	8/21/2020 9:30	8/26/2020 9:20	virus	4.993055556	37.0165	2
98	FBE50	QG702	panamensis	8/21/2020 9:30	8/25/2020 9:45	virus	4.010416667	Inf	2
99	FBE51	QG702	panamensis	8/21/2020 9:30	8/25/2020 17:05	virus	4.315972222	Inf	2
100	FBE52	NIC1070	sp.43	8/21/2020 9:30	8/26/2020 14:55	virus	5.225694444	Inf	2
101	FBE53	NIC1070	sp.43	8/21/2020 9:30	8/27/2020 16:10	virus	6.277777778	Inf	2
102	FBE54	NIC1070	sp.43	8/21/2020 9:30	8/26/2020 14:55	virus	5.225694444	33.5696	2
103	FBI4	N2	elegans	9/21/2020 14:30	9/25/2020 9:50	control	3.805555556	Inf	3
104	FBI5	N2	elegans	9/21/2020 14:30	9/25/2020 9:50	control	3.805555556	34.6503	3
105	FBI6	N2	elegans	9/21/2020 14:30	9/25/2020 9:50	control	3.805555556	Inf	3
106	FBI7	N2	elegans	9/21/2020 14:30	9/25/2020 9:50	virus	3.805555556	15.1753	3
107	FBI8	N2	elegans	9/21/2020 14:30	9/25/2020 9:50	virus	3.805555556	15.5486	3
108	FBI9	N2	elegans	9/21/2020 14:30	9/25/2020 9:50	virus	3.805555556	14.5749	3
109	FBI10	JU1580	elegans	9/21/2020 14:30	9/26/2020 16:00	virus	5.062500058	12.9521	3
110	FBI11	JU1580	elegans	9/21/2020 14:30	9/25/2020 9:50	virus	3.805555556	10.5822	3
111	FBI12	JU1580	elegans	9/21/2020 14:30	9/25/2020 9:50	virus	3.805555556	16.2203	3
112	FBI13	JU1038	briggsae	9/21/2020 14:30	9/26/2020 16:00	virus	5.062500058	32.5183	3
113	FBI14	JU1038	briggsae	9/21/2020 14:30	9/27/2020 6:00	virus	5.645833391	34.9958	3
114	FBI15	JU1038	briggsae	9/21/2020 14:30	9/28/2020 17:15	virus	7.114583391	35.429	3
115	FBI16	QX2263	sp.27	9/21/2020 14:30	9/26/2020 16:00	virus	5.062500058	33.8725	3
116	FBI17	QX2263	sp.27	9/21/2020 14:30	9/26/2020 16:00	virus	5.062500058	34.5215	3
117	FBI18	QX2263	sp.27	9/21/2020 14:30	9/26/2020 16:00	virus	5.062500058	Inf	3
118	FBI19	EG6142	yunquensis	9/21/2020 14:30	9/26/2020 16:00	virus	5.062500058	35.0306	3
119	FBI20	EG6142	yunquensis	9/21/2020 14:30	9/26/2020 16:00	virus	5.062500058	31.9166	3
120	FBI21	EG6142	yunquensis	9/21/2020 14:30	9/27/2020 6:00	virus	5.645833391	29.7455	3
121	FBI22	DF5112	drosophilae	9/21/2020 14:30	9/27/2020 6:00	virus	5.645833391	34.6293	3
122	FBI23	DF5112	drosophilae	9/21/2020 14:30	9/27/2020 6:00	virus	5.645833391	Inf	3
123	FBI24	DF5112	drosophilae	9/21/2020 14:30	9/27/2020 6:00	virus	5.645833391	34.4563	3
124	FBI25	NIC1040	astrocarya	9/21/2020 14:30	9/30/2020 13:20	virus	8.951388947	Inf	3
125	FBI26	NIC1040	astrocarya	9/21/2020 14:30	NA	virus	NA	NA	3
126	FBI27	NIC1040	astrocarya	9/21/2020 14:30	NA	virus	NA	NA	3
127	FBI28	JU1426	castelli	9/21/2020 14:30	9/28/2020 9:15	virus	6.781250058	Inf	3
128	FBI29	JU1426	castelli	9/21/2020 14:30	9/28/2020 9:15	virus	6.781250058	Inf	3
129	FBI30	JU1426	castelli	9/21/2020 14:30	9/28/2020 9:15	virus	6.781250058	22.5829	3
130	FBI31	EG5716	imperialis	9/21/2020 14:30	9/25/2020 9:50	virus	3.805555613	Inf	3
131	FBI32	EG5716	imperialis	9/21/2020 14:30	9/25/2020 9:50	virus	3.805555613	32.9167	3
132	FBI33	EG5716	imperialis	9/21/2020 14:30	9/25/2020 9:50	virus	3.805555613	32.5537	3
133	FBI34	JU1667	monodelphis	9/21/2020 14:30	NA	virus	NA	NA	3
134	FBI35	JU1667	monodelphis	9/21/2020 14:30	NA	virus	NA	NA	3
135	FBI36	JU1667	monodelphis	9/21/2020 14:30	NA	virus	NA	NA	3
136	FBI40	QG555	sp.24	9/21/2020 14:30	10/2/2020 11:20	virus	10.86805561	Inf	3
137	FBI41	QG555	sp.24	9/21/2020 14:30	10/3/2020 12:00	virus	11.89583339	Inf	3
138	FBI42	QG555	sp.24	9/21/2020 14:30	10/3/2020 12:00	virus	11.89583339	Inf	3
139	FBI43	ZF1092	sp.25	9/21/2020 14:30	9/28/2020 9:15	virus	6.781250058	20.7339	3
140	FBI44	ZF1092	sp.25	9/21/2020 14:30	9/27/2020 6:00	virus	5.645833391	23.1301	3
141	FBI45	ZF1092	sp.25	9/21/2020 14:30	9/27/2020 6:00	virus	5.645833391	17.3189	3
142	FBI46	DF5152	sp.30	9/21/2020 14:30	10/2/2020 11:20	virus	10.86805561	Inf	3
143	FBI47	DF5152	sp.30	9/21/2020 14:30	10/2/2020 11:20	virus	10.86805561	33.324	3
144	FBI48	DF5152	sp.30	9/21/2020 14:30	10/2/2020 11:20	virus	10.86805561	33.4417	3
145	FBI49	QX1182	sp.8	9/21/2020 14:30	NA	virus	NA	NA	3
146	FBI50	QX1182	sp.8	9/21/2020 14:30	NA	virus	NA	NA	3
147	FBI51	QX1182	sp.8	9/21/2020 14:30	NA	virus	NA	NA	3
148	FBI52	JU1968	virilis	9/21/2020 14:30	9/28/2020 17:15	virus	7.114583391	Inf	3
149	FBI53	JU1968	virilis	9/21/2020 14:30	9/28/2020 17:15	virus	7.114583391	Inf	3
150	FBI54	JU1968	virilis	9/21/2020 14:30	9/28/2020 17:15	virus	7.114583391	Inf	3
151	FBI55	NKZ35	inopinata	9/21/2020 14:30	9/29/2020 15:00	virus	8.020833391	Inf	3
152	FBI56	NKZ35	inopinata	9/21/2020 14:30	10/1/2020 16:45	virus	10.09375006	Inf	3
153	FBI57	NKZ35	inopinata	9/21/2020 14:30	9/30/2020 13:20	virus	8.951388947	Inf	3
154	FBI58	JU1325	nigoni	9/21/2020 14:30	10/2/2020 11:20	virus	10.86805561	34.8839	3
155	FBI59	JU1325	nigoni	9/21/2020 14:30	9/30/2020 13:20	virus	8.951388947	Inf	3
156	FBI60	JU1325	nigoni	9/21/2020 14:30	10/1/2020 16:45	virus	10.09375006	35.1233	3
157	FBJ4	N2	elegans	2/5/2021 11:45	2/9/2021 13:00	control	4.052083275	Inf	4
158	FBJ5	N2	elegans	2/5/2021 11:45	2/9/2021 13:00	control	4.052083275	Inf	4
159	FBJ6	N2	elegans	2/5/2021 11:45	2/9/2021 13:00	control	4.052083275	Inf	4
160	FBJ7	N2	elegans	2/5/2021 11:45	2/9/2021 13:00	virus	4.052083275	14.3272	4
161	FBJ8	N2	elegans	2/5/2021 11:45	2/9/2021 13:00	virus	4.052083275	16.9187	4
162	FBJ9	N2	elegans	2/5/2021 11:45	2/9/2021 13:00	virus	4.052083275	13.7548	4
163	FBJ10	JU1580	elegans	2/5/2021 11:45	2/9/2021 13:00	virus	4.052083275	11.1928	4
164	FBJ11	JU1580	elegans	2/5/2021 11:45	2/9/2021 13:00	virus	4.052083275	13.1278	4
165	FBJ12	JU1580	elegans	2/5/2021 11:45	2/9/2021 13:00	virus	4.052083275	10.7221	4
166	FBJ13	JU4053	sinica	2/5/2021 11:45	2/9/2021 13:00	virus	4.052083275	35.0911	4
167	FBJ14	JU4053	sinica	2/5/2021 11:45	2/9/2021 13:00	virus	4.052083275	Inf	4
168	FBJ15	JU4053	sinica	2/5/2021 11:45	2/9/2021 13:00	virus	4.052083275	36.8199	4
169	FBJ16	JU1328	doughertyi	2/5/2021 11:45	2/10/2021 13:00	virus	5.052083333	35.3569	4
170	FBJ17	JU1328	doughertyi	2/5/2021 11:45	2/10/2021 13:00	virus	5.052083333	33.4029	4
171	FBJ18	JU1328	doughertyi	2/5/2021 11:45	2/10/2021 13:00	virus	5.052083333	33.2014	4
172	FBJ22	JU4094	sp.66	2/5/2021 11:45	2/9/2021 13:00	virus	4.052083275	11.5922	4
173	FBJ23	JU4094	sp.66	2/5/2021 11:45	2/9/2021 13:00	virus	4.052083275	13.0706	4
174	FBJ24	JU4094	sp.66	2/5/2021 11:45	2/9/2021 13:00	virus	4.052083275	25.8144	4
175	FBJ25	JU2617	nigoni	2/5/2021 11:45	2/10/2021 13:00	virus	5.052083333	Inf	4
176	FBJ26	JU2617	nigoni	2/5/2021 11:45	2/10/2021 13:00	virus	5.052083333	Inf	4
177	FBJ27	JU2617	nigoni	2/5/2021 11:45	2/10/2021 13:00	virus	5.052083275	35.1208	4
178	FBJ28	JU3325	latens	2/5/2021 11:45	2/10/2021 13:00	virus	5.052083275	19.4121	4
179	FBJ29	JU3325	latens	2/5/2021 11:45	2/10/2021 13:00	virus	5.052083275	26.1209	4
180	FBJ30	JU3325	latens	2/5/2021 11:45	2/10/2021 13:00	virus	5.052083275	35.0926	4
181	FBJ31	JU1198	afra	2/5/2021 11:45	2/10/2021 13:00	virus	5.052083275	Inf	4
182	FBJ32	JU1198	afra	2/5/2021 11:45	2/9/2021 13:00	virus	4.052083275	Inf	4
183	FBJ33	JU1198	afra	2/5/2021 11:45	2/10/2021 13:00	virus	5.052083275	32.9588	4
184	FBJ37	JU4096	sp.66	2/5/2021 11:45	2/10/2021 13:00	virus	5.052083275	25.7678	4
185	FBJ38	JU4096	sp.66	2/5/2021 11:45	2/10/2021 13:00	virus	5.052083275	21.5793	4
186	FBJ39	JU4096	sp.66	2/5/2021 11:45	2/9/2021 13:00	virus	4.052083275	Inf	4
187	FBJ40	JU4088	sp.66	2/5/2021 11:45	2/10/2021 15:00	virus	5.135416667	22.1927	4
188	FBJ41	JU4088	sp.66	2/5/2021 11:45	2/9/2021 13:00	virus	4.052083275	Inf	4
189	FBJ42	JU4088	sp.66	2/5/2021 11:45	2/10/2021 15:00	virus	5.135416667	22.8114	4
190	FBJ43	JU4087	sp.65	2/5/2021 11:45	2/10/2021 15:00	virus	5.135416667	19.1283	4
191	FBJ44	JU4087	sp.65	2/5/2021 11:45	2/10/2021 15:00	virus	5.135416667	17.3398	4
192	FBJ45	JU4087	sp.65	2/5/2021 11:45	2/10/2021 15:00	virus	5.135416667	17.7365	4
193	FBJ49	JU2458	uteleia	2/5/2021 11:45	2/10/2021 15:00	virus	5.135416667	Inf	4
194	FBJ50	JU2458	uteleia	2/5/2021 11:45	2/10/2021 15:00	virus	5.135416667	36	4
195	FBJ51	JU2458	uteleia	2/5/2021 11:45	2/10/2021 15:00	virus	5.135416667	Inf	4
196	FBL4	N2	elegans	2/12/2021 12:30	2/17/2021 10:00	control	4.895833333	Inf	5
197	FBL5	N2	elegans	2/12/2021 12:30	2/16/2021 21:00	control	4.354166667	Inf	5
198	FBL6	N2	elegans	2/12/2021 12:30	2/16/2021 21:00	control	4.354166667	Inf	5
199	FBL7	N2	elegans	2/12/2021 12:30	2/16/2021 21:00	virus	4.354166667	16.1676	5
200	FBL8	N2	elegans	2/12/2021 12:30	2/16/2021 21:00	virus	4.354166667	14.7769	5
201	FBL9	N2	elegans	2/12/2021 12:30	2/16/2021 21:00	virus	4.354166667	15.0774	5
202	FBL10	JU1580	elegans	2/12/2021 12:30	2/16/2021 21:00	virus	4.354166667	11.5872	5
203	FBL11	JU1580	elegans	2/12/2021 12:30	2/16/2021 21:00	virus	4.354166667	13.3602	5
204	FBL12	JU1580	elegans	2/12/2021 12:30	2/16/2021 21:00	virus	4.354166667	13.9196	5
205	FBL13	JU2758	virilis	2/12/2021 12:30	2/20/2021 8:00	virus	7.8125	33.0861	5
206	FBL14	JU2758	virilis	2/12/2021 12:30	2/20/2021 8:00	virus	7.8125	Inf	5
207	FBL15	JU2758	virilis	2/12/2021 12:30	2/20/2021 8:00	virus	7.8125	33.2732	5
208	FBL16	JU2776	tribulationis	2/12/2021 12:30	2/17/2021 14:00	virus	5.0625	Inf	5
209	FBL17	JU2776	tribulationis	2/12/2021 12:30	2/17/2021 14:00	virus	5.0625	34.223	5
210	FBL18	JU2776	tribulationis	2/12/2021 12:30	2/17/2021 14:00	virus	5.0625	35.576	5
211	FBL19	JU4050	sp.62	2/12/2021 12:30	2/17/2021 10:00	virus	4.895833333	Inf	5
212	FBL20	JU4050	sp.62	2/12/2021 12:30	2/17/2021 10:00	virus	4.895833333	Inf	5
213	FBL21	JU4050	sp.62	2/12/2021 12:30	2/17/2021 10:00	virus	4.895833333	Inf	5
214	FBL22	JU2203	sp.8	2/12/2021 12:30	2/20/2021 8:00	virus	7.8125	32.888	5
215	FBL23	JU2203	sp.8	2/12/2021 12:30	NA	virus	NA	NA	5
216	FBL24	JU2203	sp.8	2/12/2021 12:30	2/20/2021 8:00	virus	7.8125	34.7572	5
217	FBL25	JU1331	doughertyi	2/12/2021 12:30	2/17/2021 14:00	virus	5.0625	17.0771	5
218	FBL26	JU1331	doughertyi	2/12/2021 12:30	2/17/2021 14:00	virus	5.0625	16.9159	5
219	FBL27	JU1331	doughertyi	2/12/2021 12:30	2/18/2021 8:45	virus	5.84375	19.2684	5
220	FBL30	JU2867	sp.24	2/12/2021 12:30	2/20/2021 8:00	virus	7.8125	Inf	5
221	FBL31	JU4093	sp.65	2/12/2021 12:30	2/18/2021 8:45	virus	5.84375	14.0773	5
222	FBL32	JU4093	sp.65	2/12/2021 12:30	2/18/2021 8:45	virus	5.84375	14.4155	5
223	FBL33	JU4093	sp.65	2/12/2021 12:30	2/17/2021 10:00	virus	4.895833333	28.0386	5
224	FBL34	JU1865	macrosperma	2/12/2021 12:30	2/16/2021 10:20	virus	3.909722222	Inf	5
225	FBL35	JU1865	macrosperma	2/12/2021 12:30	2/16/2021 10:20	virus	3.909722222	33.2985	5
226	FBL36	JU1865	macrosperma	2/12/2021 12:30	2/16/2021 10:20	virus	3.909722222	Inf	5
227	FBL37	JU1833	nouraguensis	2/12/2021 12:30	2/16/2021 21:00	virus	4.354166667	Inf	5
228	FBL38	JU1833	nouraguensis	2/12/2021 12:30	2/16/2021 21:00	virus	4.354166667	Inf	5
229	FBL39	JU1833	nouraguensis	2/12/2021 12:30	2/16/2021 10:20	virus	3.909722222	Inf	5
230	FBL40	JU2775	tribulationis	2/12/2021 12:30	2/17/2021 14:00	virus	5.0625	Inf	5
231	FBL41	JU2775	tribulationis	2/12/2021 12:30	2/17/2021 10:00	virus	4.895833333	Inf	5
232	FBL42	JU2775	tribulationis	2/12/2021 12:30	2/16/2021 21:00	virus	4.354166667	Inf	5
233	FBL43	JU4092	sp.65	2/12/2021 12:30	2/17/2021 10:00	virus	4.895833333	Inf	5
234	FBL44	JU4092	sp.65	2/12/2021 12:30	2/17/2021 10:00	virus	4.895833333	Inf	5
235	FBL45	JU4092	sp.65	2/12/2021 12:30	2/17/2021 10:00	virus	4.895833333	Inf	5
236	FBL46	JU1853	macrosperma	2/12/2021 12:30	NA	virus	NA	NA	5
237	FBL47	JU1853	macrosperma	2/12/2021 12:30	NA	virus	NA	NA	5
238	FBL48	JU1853	macrosperma	2/12/2021 12:30	NA	virus	NA	NA	5
239	FBL49	JU3126	portoensis	2/12/2021 12:30	2/17/2021 14:00	virus	5.0625	Inf	5
240	FBL50	JU3126	portoensis	2/12/2021 12:30	2/17/2021 10:00	virus	4.895833333	Inf	5
241	FBL51	JU3126	portoensis	2/12/2021 12:30	2/17/2021 10:00	virus	4.895833333	34.2713	5
242	FBL54	JU724	latens	2/12/2021 12:30	2/18/2021 8:45	virus	5.84375	Inf	5
243	FBM4	N2	elegans	2/25/2021 11:45	3/1/2021 11:55	control	4.006944444	Inf	6
244	FBM5	N2	elegans	2/25/2021 11:45	3/1/2021 11:55	control	4.006944444	Inf	6
245	FBM6	N2	elegans	2/25/2021 11:45	3/1/2021 10:25	control	3.944444444	Inf	6
246	FBM7	N2	elegans	2/25/2021 11:45	3/1/2021 10:25	virus	3.944444444	13.0882	6
247	FBM8	N2	elegans	2/25/2021 11:45	3/1/2021 10:25	virus	3.944444444	13.1563	6
248	FBM9	N2	elegans	2/25/2021 11:45	3/1/2021 10:25	virus	3.944444444	13.1396	6
249	FBM10	JU1580	elegans	2/25/2021 11:45	3/1/2021 11:55	virus	4.006944444	13.2325	6
250	FBM11	JU1580	elegans	2/25/2021 11:45	3/1/2021 11:55	virus	4.006944444	11.0649	6
251	FBM12	JU1580	elegans	2/25/2021 11:45	3/1/2021 10:25	virus	3.944444444	17.2948	6
252	FBM13	GXW1	elegans	2/25/2021 11:45	3/1/2021 11:55	virus	4.006944444	10.4344	6
253	FBM14	GXW1	elegans	2/25/2021 11:45	3/1/2021 11:55	virus	4.006944444	11.4396	6
254	FBM15	GXW1	elegans	2/25/2021 11:45	3/1/2021 10:25	virus	3.944444444	10.5753	6
255	FBM16	EG4181	briggsae	2/25/2021 11:45	3/2/2021 11:45	virus	5	Inf	6
256	FBM17	EG4181	briggsae	2/25/2021 11:45	3/2/2021 11:45	virus	5	34.1127	6
257	FBM18	EG4181	briggsae	2/25/2021 11:45	3/1/2021 11:55	virus	4.006944444	34.0391	6
258	FBM19	JU4061	sp.64	2/25/2021 11:45	3/1/2021 11:55	virus	4.006944444	33.7175	6
259	FBM20	JU4061	sp.64	2/25/2021 11:45	3/1/2021 10:25	virus	3.944444444	Inf	6
260	FBM21	JU4061	sp.64	2/25/2021 11:45	3/1/2021 10:25	virus	3.944444444	Inf	6
261	FBM22	JU2837	sp.24	2/25/2021 11:45	3/5/2021 10:50	virus	7.961805556	Inf	6
262	FBM23	JU2837	sp.24	2/25/2021 11:45	3/4/2021 12:45	virus	7.041666667	34.5781	6
263	FBM24	JU2837	sp.24	2/25/2021 11:45	3/5/2021 10:50	virus	7.961805556	27.7022	6
264	FBM25	ED3083	briggsae	2/25/2021 11:45	3/2/2021 11:45	virus	5	Inf	6
265	FBM26	ED3083	briggsae	2/25/2021 11:45	3/4/2021 12:45	virus	7.041666667	Inf	6
266	FBM27	ED3083	briggsae	2/25/2021 11:45	3/3/2021 15:10	virus	6.142361111	Inf	6
267	FBM28	JU1854	nouraguensis	2/25/2021 11:45	3/2/2021 11:45	virus	5	35.0616	6
268	FBM29	JU1854	nouraguensis	2/25/2021 11:45	3/1/2021 11:55	virus	4.006944444	32.8364	6
269	FBM30	JU1854	nouraguensis	2/25/2021 11:45	3/2/2021 11:45	virus	5	35.6271	6
270	FBM31	JU3236	zanzibari	2/25/2021 11:45	3/1/2021 11:55	virus	4.006944444	Inf	6
271	FBM32	JU3236	zanzibari	2/25/2021 11:45	3/1/2021 10:25	virus	3.944444444	34.0412	6
272	FBM33	JU3236	zanzibari	2/25/2021 11:45	3/1/2021 10:25	virus	3.944444444	33.273	6
273	FBM34	JU1401	elegans	2/25/2021 11:45	3/1/2021 11:55	virus	4.006944444	14.1503	6
274	FBM35	JU1401	elegans	2/25/2021 11:45	3/1/2021 11:55	virus	4.006944444	12.9184	6
275	FBM36	JU1401	elegans	2/25/2021 11:45	3/1/2021 10:25	virus	3.944444444	12.7071	6
276	FBM37	PB206	remanei	2/25/2021 11:45	3/2/2021 11:45	virus	5	34.203	6
277	FBM38	PB206	remanei	2/25/2021 11:45	3/2/2021 11:45	virus	5	30.2148	6
278	FBM39	PB206	remanei	2/25/2021 11:45	3/1/2021 11:55	virus	4.006944444	Inf	6
279	FBM40	JU1082	remanei	2/25/2021 11:45	3/2/2021 11:45	virus	5	33.3171	6
280	FBM41	JU1082	remanei	2/25/2021 11:45	3/2/2021 11:45	virus	5	33.3215	6
281	FBM42	JU1082	remanei	2/25/2021 11:45	3/2/2021 11:45	virus	5	Inf	6
282	FBM43	EG5268	nigoni	2/25/2021 11:45	3/1/2021 11:55	virus	4.006944444	35.0165	6
283	FBM44	EG5268	nigoni	2/25/2021 11:45	3/1/2021 10:25	virus	3.944444444	Inf	6
284	FBM45	EG5268	nigoni	2/25/2021 11:45	3/2/2021 11:45	virus	5	35.4845	6
285	FBM46	SB129	brenneri	2/25/2021 11:45	3/4/2021 12:45	virus	7.041666667	Inf	6
286	FBM47	SB129	brenneri	2/25/2021 11:45	3/4/2021 12:45	virus	7.041666667	35	6
287	FBM48	SB129	brenneri	2/25/2021 11:45	3/5/2021 10:50	virus	7.961805556	Inf	6
288	FBM49	ED3042	elegans	2/25/2021 11:45	3/1/2021 11:55	virus	4.006944444	13.5787	6
289	FBM50	ED3042	elegans	2/25/2021 11:45	3/1/2021 10:25	virus	3.944444444	13.5074	6
290	FBM51	ED3042	elegans	2/25/2021 11:45	3/1/2021 11:55	virus	4.006944444	12.7705	6
291	FBM52	JU4056	sp.63	2/25/2021 11:45	3/2/2021 11:45	virus	5	25.9869	6
292	FBM53	JU4056	sp.63	2/25/2021 11:45	3/3/2021 15:10	virus	6.142361111	24.6957	6
293	FBM54	JU4056	sp.63	2/25/2021 11:45	3/2/2021 11:45	virus	5	22.7852	6
294	FBM55	LKC28	brenneri	2/25/2021 11:45	3/2/2021 11:45	NA	5	33.003	6
295	FBM56	LKC28	brenneri	2/25/2021 11:45	3/2/2021 11:45	NA	5	Inf	6
296	FBM57	LKC28	brenneri	2/25/2021 11:45	3/2/2021 11:45	NA	5	34.7555	6
297	FBM58	JU1202	sinica	2/25/2021 11:45	3/2/2021 11:45	NA	5	Inf	6
298	FBM59	JU1202	sinica	2/25/2021 11:45	3/2/2021 11:45	NA	5	Inf	6
299	FBM60	JU1202	sinica	2/25/2021 11:45	3/2/2021 11:45	NA	5	32.6252	6
300	FBQ4	N2	elegans	4/9/2021 10:30	4/13/2021 10:20	control	3.993055498	Inf	7
301	FBQ5	N2	elegans	4/9/2021 10:30	4/13/2021 10:20	control	3.993055498	Inf	7
302	FBQ6	N2	elegans	4/9/2021 10:30	4/13/2021 10:20	control	3.993055498	35.3498	7
303	FBQ7	N2	elegans	4/9/2021 10:30	4/13/2021 10:20	virus	3.993055498	15.7887	7
304	FBQ8	N2	elegans	4/9/2021 10:30	4/13/2021 10:20	virus	3.993055498	16.2326	7
305	FBQ9	N2	elegans	4/9/2021 10:30	4/13/2021 10:20	virus	3.993055498	16.535	7
306	FBQ10	JU1580	elegans	4/9/2021 10:30	4/13/2021 10:20	virus	3.993055498	17.1913	7
307	FBQ11	JU1580	elegans	4/9/2021 10:30	4/13/2021 10:20	virus	3.993055498	10.646	7
308	FBQ12	JU1580	elegans	4/9/2021 10:30	4/13/2021 10:20	virus	3.993055498	15.0248	7
309	FBQ13	JU1853	macrosperma	4/9/2021 10:30	4/13/2021 10:20	virus	3.993055498	33.2808	7
310	FBQ14	JU1853	macrosperma	4/9/2021 10:30	4/13/2021 10:20	virus	3.993055498	34.727	7
311	FBQ15	JU1853	macrosperma	4/9/2021 10:30	4/13/2021 10:20	virus	3.993055498	35.006	7
312	FBQ16	JU1593	afra	4/9/2021 10:30	4/14/2021 12:30	virus	5.083333333	35.632	7
313	FBQ17	JU1593	afra	4/9/2021 10:30	4/14/2021 12:30	virus	5.083333333	Inf	7
314	FBQ18	JU1593	afra	4/9/2021 10:30	4/14/2021 12:30	virus	5.083333333	Inf	7
315	FBQ19	QX1182	sp.8	4/9/2021 10:30	NA	virus	-44295.4375	NA	7
316	FBQ20	QX1182	sp.8	4/9/2021 10:30	NA	virus	-44295.4375	NA	7
317	FBQ21	QX1182	sp.8	4/9/2021 10:30	NA	virus	-44295.4375	NA	7
318	FBQ22	JU724	latens	4/9/2021 10:30	4/16/2021 13:30	virus	7.125	21.0976	7
319	FBQ23	JU724	latens	4/9/2021 10:30	4/16/2021 13:30	virus	7.125	18.6576	7
320	FBQ24	JU724	latens	4/9/2021 10:30	4/16/2021 13:30	virus	7.125	26.001	7
321	FBQ25	JU1426	castelli	4/9/2021 10:30	4/18/2021 6:15	virus	8.822916667	Inf	7
322	FBQ26	JU1426	castelli	4/9/2021 10:30	4/18/2021 6:15	virus	8.822916667	33.2107	7
323	FBQ27	JU1426	castelli	4/9/2021 10:30	4/18/2021 6:15	virus	8.822916667	17.4946	7
324	FBQ28	JU1667	monodelphis	4/9/2021 10:30	NA	virus	-44295.4375	NA	7
325	FBQ29	JU1667	monodelphis	4/9/2021 10:30	NA	virus	-44295.4375	NA	7
326	FBQ30	JU1667	monodelphis	4/9/2021 10:30	NA	virus	-44295.4375	NA	7
327	FBQ31	JU2867	sp.24	4/9/2021 10:30	4/18/2021 6:15	virus	8.822916667	Inf	7
328	FBQ32	JU2867	sp.24	4/9/2021 10:30	4/19/2021 10:25	virus	9.996527778	Inf	7
329	FBQ33	JU2867	sp.24	4/9/2021 10:30	4/18/2021 6:15	virus	8.822916667	Inf	7
330	FBQ34	JU4045	sp.62	4/9/2021 10:30	4/14/2021 12:30	virus	5.083333333	Inf	7
331	FBQ35	JU4045	sp.62	4/9/2021 10:30	4/14/2021 12:30	virus	5.083333333	34.9028	7
332	FBQ36	JU4045	sp.62	4/9/2021 10:30	4/14/2021 12:30	virus	5.083333333	33.5275	7
333	FBQ37	JU2613	portoensis	4/9/2021 10:30	4/14/2021 12:30	virus	5.083333333	Inf	7
334	FBQ38	JU2613	portoensis	4/9/2021 10:30	4/14/2021 12:30	virus	5.083333333	Inf	7
335	FBQ39	JU2613	portoensis	4/9/2021 10:30	4/16/2021 13:30	virus	7.125	37.052	7
336	FBQ40	JU1905	imperialis	4/9/2021 10:30	4/13/2021 10:20	virus	3.993055556	32.7653	7
337	FBQ41	JU1905	imperialis	4/9/2021 10:30	4/13/2021 10:20	virus	3.993055556	33.4532	7
338	FBQ42	JU1905	imperialis	4/9/2021 10:30	4/13/2021 10:20	virus	3.993055556	34.4517	7
339	FBQ43	JU2770	parvicauda	4/9/2021 10:30	4/20/2021 12:10	virus	11.06944444	Inf	7
340	FBQ44	JU2770	parvicauda	4/9/2021 10:30	4/20/2021 12:10	virus	11.06944444	36	7
341	FBQ45	JU2770	parvicauda	4/9/2021 10:30	4/20/2021 12:10	virus	11.06944444	Inf	7
342	FBQ46	JU2161	zanzibari	4/9/2021 10:30	4/14/2021 12:30	virus	5.083333333	33.6338	7
343	FBQ47	JU2161	zanzibari	4/9/2021 10:30	4/14/2021 12:30	virus	5.083333333	35.9867	7
344	FBQ48	JU2161	zanzibari	4/9/2021 10:30	4/16/2021 13:30	virus	7.125	31.1263	7
345	FBW1	N2	elegans	7/2/2021 0:00	7/6/2021 0:00	control	4	Inf	8
346	FBW2	N2	elegans	7/2/2021 0:00	7/6/2021 0:00	control	4	Inf	8
347	FBW3	N2	elegans	7/2/2021 0:00	7/6/2021 0:00	control	4	Inf	8
348	FBW7	N2	elegans	7/2/2021 0:00	7/6/2021 0:00	virus	4	17.546	8
349	FBW8	N2	elegans	7/2/2021 0:00	7/6/2021 0:00	virus	4	20.8338	8
350	FBW9	N2	elegans	7/2/2021 0:00	7/6/2021 0:00	virus	4	20.3132	8
351	FBW10	JU1580	elegans	7/2/2021 0:00	7/7/2021 0:00	virus	5	12.1494	8
352	FBW11	JU1580	elegans	7/2/2021 0:00	7/7/2021 0:00	virus	5	11.2925	8
353	FBW12	JU1580	elegans	7/2/2021 0:00	7/7/2021 0:00	virus	5	14.6963	8
354	FBW16	JU1667	monodelphis	7/2/2021 0:00	NA	virus	-44379	Inf	8
355	FBW17	JU1667	monodelphis	7/2/2021 0:00	NA	virus	-44379	Inf	8
356	FBW18	JU1667	monodelphis	7/2/2021 0:00	NA	virus	-44379	Inf	8
357	FBW19	JU2884	monodelphis	7/2/2021 0:00	7/25/2021 14:40	virus	23.61111111	Inf	8
358	FBW20	JU2884	monodelphis	7/2/2021 0:00	7/27/2021 14:40	virus	25.61111111	36	8
359	FBW21	JU2884	monodelphis	7/2/2021 0:00	7/27/2021 14:40	virus	25.61111111	Inf	8
360	FBW22	QX1182	sp.8	7/2/2021 0:00	NA	virus	-44379	NA	8
361	FBW23	QX1182	sp.8	7/2/2021 0:00	NA	virus	-44379	NA	8
362	FBW24	QX1182	sp.8	7/2/2021 0:00	NA	virus	-44379	NA	8
