## Supplemental Table 2 for "Developing an empirical model for spillover and emergence: Orsay virus host range in *Caenorhabditis*"

Sample	Passage	Group	Strain	Species	Start.date	Extraction.date	Days.on.plate	Ct	block	Species.full
FBR7	0	FBR7	JU3325	latens	4/16/2021 10:55	4/25/2021 6:50	8.829861111	23.4534	1	C. latens
FBR8	0	FBR8	JU3325	latens	4/16/2021 10:55	4/27/2021 13:55	11.125	36	1	C. latens
FBR9	0	FBR9	JU3325	latens	4/16/2021 10:55	4/27/2021 13:55	11.125	34.8168	1	C. latens
FBR10	0	FBR10	NIC564	waitukubuli	4/16/2021 10:55	4/20/2021 11:00	4.003472222	Inf	1	C. waitukubuli
FBR11	0	FBR11	NIC564	waitukubuli	4/16/2021 10:55	4/21/2021 11:30	5.024305556	35.0499	1	C. waitukubuli
FBR12	0	FBR12	NIC564	waitukubuli	4/16/2021 10:55	4/21/2021 11:30	5.024305556	35.0321	1	C. waitukubuli
FBR13	0	FBR13	JU4096	sp.66	4/16/2021 10:55	4/20/2021 12:10	4.052083333	33.7502	1	C. sp. 66
FBR14	0	FBR14	JU4096	sp.66	4/16/2021 10:55	4/20/2021 11:00	4.003472222	33.6376	1	C. sp. 66
FBR15	0	FBR15	JU4096	sp.66	4/16/2021 10:55	4/20/2021 12:10	4.052083333	Inf	1	C. sp. 66
FBR16	0	FBR16	JU4094	sp.66	4/16/2021 10:55	4/21/2021 11:30	5.024305556	13.7481	1	C. sp. 66
FBR17	0	FBR17	JU4094	sp.66	4/16/2021 10:55	4/21/2021 11:30	5.024305556	14.2237	1	C. sp. 66
FBR18	0	FBR18	JU4094	sp.66	4/16/2021 10:55	4/21/2021 11:30	5.024305556	16.5885	1	C. sp. 66
FBR19	0	FBR19	JU1428	tropicalis	4/16/2021 10:55	4/21/2021 11:30	5.024305556	19.1369	1	C. tropicalis
FBR20	0	FBR20	JU1428	tropicalis	4/16/2021 10:55	4/20/2021 12:10	4.052083333	22.7039	1	C. tropicalis
FBR21	0	FBR21	JU1428	tropicalis	4/16/2021 10:55	4/21/2021 11:30	5.024305556	18.8518	1	C. tropicalis
FBR22	0	FBR22	VX80	latens	4/16/2021 10:55	4/21/2021 11:30	5.024305556	18.5781	1	C. latens
FBR23	0	FBR23	VX80	latens	4/16/2021 10:55	4/21/2021 11:30	5.024305556	19.545	1	C. latens
FBR24	0	FBR24	VX80	latens	4/16/2021 10:55	4/21/2021 11:30	5.024305556	18.8373	1	C. latens
FBR25	0	FBR25	JU1873	wallacei	4/16/2021 10:55	4/20/2021 12:10	4.052083333	33.8105	1	C. wallacei
FBR26	0	FBR26	JU1873	wallacei	4/16/2021 10:55	4/20/2021 11:00	4.003472222	17.4719	1	C. wallacei
FBR27	0	FBR27	JU1873	wallacei	4/16/2021 10:55	4/20/2021 12:10	4.052083333	33.5364	1	C. wallacei
FBR28	0	FBR28	ZF1092	sp.25	4/16/2021 10:55	4/21/2021 11:30	5.024305556	18.392	1	C. sp. 25
FBR29	0	FBR29	ZF1092	sp.25	4/16/2021 10:55	4/21/2021 11:30	5.024305556	17.3449	1	C. sp. 25
FBR30	0	FBR30	ZF1092	sp.25	4/16/2021 10:55	4/21/2021 11:30	5.024305556	17.0641	1	C. sp. 25
FBR37	0	FBR37	SB454	sulstoni	4/16/2021 10:55	4/20/2021 11:00	4.003472222	16.2558	1	C. sulstoni
FBR38	0	FBR38	SB454	sulstoni	4/16/2021 10:55	4/20/2021 12:10	4.052083333	16.9863	1	C. sulstoni
FBR39	0	FBR39	SB454	sulstoni	4/16/2021 10:55	4/20/2021 12:10	4.052083333	16.9048	1	C. sulstoni
FBR40	0	FBR40	JU1857	macrosperma	4/16/2021 10:55	4/21/2021 11:30	5.024305556	20.0242	1	C. macrosperma
FBR41	0	FBR41	JU1857	macrosperma	4/16/2021 10:55	4/20/2021 11:00	4.003472222	19.5381	1	C. macrosperma
FBR42	0	FBR42	JU1857	macrosperma	4/16/2021 10:55	4/20/2021 11:00	4.003472222	17.5552	1	C. macrosperma
FBR7.1	1	FBR7	JU3325	latens	4/25/2021 6:50	5/4/2021 13:55	9.295138889	Inf	1	C. latens
FBR8.1	1	FBR8	JU3325	latens	4/27/2021 13:55	5/4/2021 13:55	7	Inf	1	C. latens
FBR9.1	1	FBR9	JU3325	latens	4/27/2021 13:55	5/4/2021 13:55	7	Inf	1	C. latens
FBR11.1	1	FBR11	NIC564	waitukubuli	4/21/2021 11:30	4/25/2021 6:50	3.805555556	Inf	1	C. waitukubuli
FBR12.1	1	FBR12	NIC564	waitukubuli	4/21/2021 11:30	4/26/2021 15:15	5.15625	Inf	1	C. waitukubuli
FBR13.1	1	FBR13	JU4096	sp.66	4/20/2021 12:10	4/23/2021 12:30	3.013888889	Inf	1	C. sp. 66
FBR14.1	1	FBR14	JU4096	sp.66	4/20/2021 11:00	4/23/2021 12:30	3.0625	Inf	1	C. sp. 66
FBR16.1	1	FBR16	JU4094	sp.66	4/21/2021 11:30	4/25/2021 6:50	3.805555556	13.3264	1	C. sp. 66
FBR17.1	1	FBR17	JU4094	sp.66	4/21/2021 11:30	4/25/2021 6:50	3.805555556	Inf	1	C. sp. 66
FBR18.1	1	FBR18	JU4094	sp.66	4/21/2021 11:30	4/25/2021 6:50	3.805555556	Inf	1	C. sp. 66
FBR19.1	1	FBR19	JU1428	tropicalis	4/21/2021 11:30	4/25/2021 6:50	3.805555556	Inf	1	C. tropicalis
FBR20.1	1	FBR20	JU1428	tropicalis	4/20/2021 12:10	4/24/2021 6:30	3.763888889	Inf	1	C. tropicalis
FBR21.1	1	FBR21	JU1428	tropicalis	4/21/2021 11:30	4/25/2021 6:50	3.805555556	23.6575	1	C. tropicalis
FBR22.1	1	FBR22	VX80	latens	4/21/2021 11:30	4/25/2021 6:50	3.805555556	25.0053	1	C. latens
FBR23.1	1	FBR23	VX80	latens	4/21/2021 11:30	4/25/2021 6:50	3.805555556	22.7284	1	C. latens
FBR24.1	1	FBR24	VX80	latens	4/21/2021 11:30	4/25/2021 6:50	3.805555556	39.8325	1	C. latens
FBR25.1	1	FBR25	JU1873	wallacei	4/20/2021 12:10	4/23/2021 12:30	3.013888889	Inf	1	C. wallacei
FBR26.1	1	FBR26	JU1873	wallacei	4/20/2021 11:00	4/23/2021 12:30	3.0625	Inf	1	C. wallacei
FBR27.1	1	FBR27	JU1873	wallacei	4/20/2021 12:10	4/23/2021 12:30	3.013888889	Inf	1	C. wallacei
FBR28.1	1	FBR28	ZF1092	sp.25	4/21/2021 11:30	4/25/2021 6:50	3.805555556	Inf	1	C. sp. 25
FBR29.1	1	FBR29	ZF1092	sp.25	4/21/2021 11:30	4/26/2021 15:15	5.15625	Inf	1	C. sp. 25
FBR30.1	1	FBR30	ZF1092	sp.25	4/21/2021 11:30	4/25/2021 6:50	3.805555556	Inf	1	C. sp. 25
FBR37.1	1	FBR37	SB454	sulstoni	4/20/2021 11:00	4/24/2021 6:30	3.8125	36	1	C. sulstoni
FBR38.1	1	FBR38	SB454	sulstoni	4/20/2021 12:10	4/23/2021 12:30	3.013888889	Inf	1	C. sulstoni
FBR39.1	1	FBR39	SB454	sulstoni	4/20/2021 12:10	4/23/2021 12:30	3.013888889	24.9563	1	C. sulstoni
FBR40.1	1	FBR40	JU1857	macrosperma	4/21/2021 11:30	4/25/2021 6:50	3.805555556	30.3897	1	C. macrosperma
FBR41.1	1	FBR41	JU1857	macrosperma	4/20/2021 11:00	4/23/2021 12:30	3.0625	34.1105	1	C. macrosperma
FBR42.1	1	FBR42	JU1857	macrosperma	4/20/2021 11:00	4/23/2021 12:30	3.0625	Inf	1	C. macrosperma
FBR16.2	2	FBR16	JU4094	sp.66	4/25/2021 6:50	4/30/2021 11:20	5.1875	12.2924	1	C. sp. 66
FBR21.2	2	FBR21	JU1428	tropicalis	4/25/2021 6:50	4/29/2021 13:50	4.291666667	39.9042	1	C. tropicalis
FBR22.2	2	FBR22	VX80	latens	4/25/2021 6:50	4/29/2021 13:50	4.291666667	39.764	1	C. latens
FBR23.2	2	FBR23	VX80	latens	4/25/2021 6:50	4/29/2021 13:50	4.291666667	27.5436	1	C. latens
FBR24.2	2	FBR24	VX80	latens	4/25/2021 6:50	4/30/2021 11:20	5.1875	39.163	1	C. latens
FBR37.2	2	FBR37	SB454	sulstoni	4/24/2021 6:30	4/28/2021 12:00	4.229166667	Inf	1	C. sulstoni
FBR39.2	2	FBR39	SB454	sulstoni	4/23/2021 12:30	4/28/2021 12:00	4.979166667	11.8558	1	C. sulstoni
FBR40.2	2	FBR40	JU1857	macrosperma	4/25/2021 6:50	4/29/2021 13:50	4.291666667	Inf	1	C. macrosperma
FBR41.2	2	FBR41	JU1857	macrosperma	4/23/2021 12:30	4/28/2021 12:00	4.979166667	Inf	1	C. macrosperma
FBR16.3	3	FBR16	JU4094	sp.66	4/30/2021 11:20	5/4/2021 13:55	4.107638889	16.653	1	C. sp. 66
FBR21.3	3	FBR21	JU1428	tropicalis	4/29/2021 13:50	5/3/2021 11:25	3.899305556	Inf	1	C. tropicalis
FBR22.3	3	FBR22	VX80	latens	4/29/2021 13:50	5/3/2021 11:25	3.899305556	Inf	1	C. latens
FBR23.3	3	FBR23	VX80	latens	4/29/2021 13:50	5/3/2021 11:25	3.899305556	Inf	1	C. latens
FBR24.3	3	FBR24	VX80	latens	4/30/2021 11:20	5/4/2021 13:55	4.107638889	Inf	1	C. latens
FBR39.3	3	FBR39	SB454	sulstoni	4/28/2021 12:00	5/3/2021 11:25	4.975694444	13.3139	1	C. sulstoni
FBR16.4	4	FBR16	JU4094	sp.66	5/4/2021 13:55	5/8/2021 12:45	3.951388889	16.5664	1	C. sp. 66
FBR21.4	4	FBR21	JU1428	tropicalis	5/3/2021 11:25	5/7/2021 13:15	4.076388889	Inf	1	C. tropicalis
FBR22.4	4	FBR22	VX80	latens	5/3/2021 11:25	5/7/2021 13:15	4.076388889	Inf	1	C. latens
FBR23.4	4	FBR23	VX80	latens	5/3/2021 11:25	5/7/2021 13:15	4.076388889	Inf	1	C. latens
FBR39.4	4	FBR39	SB454	sulstoni	5/3/2021 11:25	5/7/2021 13:15	4.076388889	14.8654	1	C. sulstoni
FBR16.5	5	FBR16	JU4094	sp.66	5/8/2021 12:45	5/11/2021 7:20	2.774305556	Inf	1	C. sp. 66
FBR39.5	5	FBR39	SB454	sulstoni	5/7/2021 13:15	5/11/2021 7:20	3.753472222	13.6866	1	C. sulstoni
FBT7	0	FBT7	JU1331	doughertyi	5/28/2021 9:30	6/4/2021 12:15	7.114583333	18.4458	2	C. doughertyi
FBT8	0	FBT8	JU1331	doughertyi	5/28/2021 9:30	6/6/2021 7:15	8.90625	17.3408	2	C. doughertyi
FBT9	0	FBT9	JU1331	doughertyi	5/28/2021 9:30	6/6/2021 7:15	8.90625	19.0647	2	C. doughertyi
FBT10	0	FBT10	JU724	latens	5/28/2021 9:30	6/10/2021 14:26	13.20555556	24.2133	2	C. latens
FBT11	0	FBT11	JU724	latens	5/28/2021 9:30	6/25/2021 9:30	28	15.0092	2	C. latens
FBT13	0	FBT13	JU1426	castelli	5/28/2021 9:30	6/5/2021 9:05	7.982638889	18.4968	2	C. castelli
FBT14	0	FBT14	JU1426	castelli	5/28/2021 9:30	6/4/2021 12:15	7.114583333	20.9539	2	C. castelli
FBT15	0	FBT15	JU1426	castelli	5/28/2021 9:30	6/4/2021 12:15	7.114583333	34.8232	2	C. castelli
FBT16	0	FBT16	JU1401	elegans	5/28/2021 9:30	6/2/2021 10:40	5.048611111	16.3904	2	C. elegans
FBT17	0	FBT17	JU1401	elegans	5/28/2021 9:30	6/1/2021 14:00	4.1875	13.0021	2	C. elegans
FBT18	0	FBT18	JU1401	elegans	5/28/2021 9:30	6/1/2021 14:00	4.1875	13.8243	2	C. elegans
FBT19	0	FBT19	JU4087	sp.65	5/28/2021 9:30	6/2/2021 10:40	5.048611111	22.4266	2	C. sp. 65
FBT20	0	FBT20	JU4087	sp.65	5/28/2021 9:30	6/2/2021 10:40	5.048611111	30.6824	2	C. sp. 65
FBT21	0	FBT21	JU4087	sp.65	5/28/2021 9:30	6/2/2021 10:40	5.048611111	17.4194	2	C. sp. 65
FBT22	0	FBT22	JU4088	sp.66	5/28/2021 9:30	6/2/2021 10:40	5.048611111	24.5969	2	C. sp. 66
FBT23	0	FBT23	JU4088	sp.66	5/28/2021 9:30	6/1/2021 16:25	4.288194444	Inf	2	C. sp. 66
FBT24	0	FBT24	JU4088	sp.66	5/28/2021 9:30	6/1/2021 14:00	4.1875	35.5349	2	C. sp. 66
FBT25	0	FBT25	JU4093	sp.65	5/28/2021 9:30	6/2/2021 10:40	5.048611111	15.3208	2	C. sp. 65
FBT26	0	FBT26	JU4093	sp.65	5/28/2021 9:30	6/2/2021 10:40	5.048611111	24.9186	2	C. sp. 65
FBT27	0	FBT27	JU4093	sp.65	5/28/2021 9:30	6/2/2021 10:40	5.048611111	15.016	2	C. sp. 65
FBT28	0	FBT28	ED3042	elegans	5/28/2021 9:30	6/1/2021 14:00	4.1875	12.642	2	C. elegans
FBT29	0	FBT29	ED3042	elegans	5/28/2021 9:30	6/1/2021 16:25	4.288194444	13.4429	2	C. elegans
FBT30	0	FBT30	ED3042	elegans	5/28/2021 9:30	6/1/2021 14:00	4.1875	13.9035	2	C. elegans
FBT31	0	FBT31	JU2837	sp.24	5/28/2021 9:30	6/5/2021 9:05	7.982638889	35	2	C. sp. 24
FBT32	0	FBT32	JU2837	sp.24	5/28/2021 9:30	6/8/2021 11:05	11.06597222	34.9458	2	C. sp. 24
FBT33	0	FBT33	JU2837	sp.24	5/28/2021 9:30	6/5/2021 9:05	7.982638889	33.353	2	C. sp. 24
FBT34	0	FBT34	GXW1	elegans	5/28/2021 9:30	6/2/2021 10:40	5.048611111	12.6034	2	C. elegans
FBT35	0	FBT35	GXW1	elegans	5/28/2021 9:30	6/1/2021 16:25	4.288194444	11.3238	2	C. elegans
FBT36	0	FBT36	GXW1	elegans	5/28/2021 9:30	6/1/2021 14:00	4.1875	11	2	C. elegans
FBT37	0	FBT37	JU4056	sp.63	5/28/2021 9:30	6/2/2021 10:40	5.048611111	23.9818	2	C. sp. 63
FBT38	0	FBT38	JU4056	sp.63	5/28/2021 9:30	6/2/2021 10:40	5.048611111	22.4314	2	C. sp. 63
FBT39	0	FBT39	JU4056	sp.63	5/28/2021 9:30	6/2/2021 10:40	5.048611111	23.5907	2	C. sp. 63
FBT7.1	1	FBT7	JU1331	doughertyi	6/4/2021 12:15	6/10/2021 14:26	6.090972222	Inf	2	C. doughertyi
FBT8.1	1	FBT8	JU1331	doughertyi	6/6/2021 7:15	6/11/2021 10:25	5.131944444	Inf	2	C. doughertyi
FBT9.1	1	FBT9	JU1331	doughertyi	6/6/2021 7:15	6/12/2021 9:25	6.090277778	Inf	2	C. doughertyi
FBT10.1	1	FBT10	JU724	latens	6/10/2021 14:26	6/20/2021 16:30	10.08611111	Inf	2	C. latens
FBT11.1	1	FBT11	JU724	latens	6/25/2021 9:30	7/2/2021 9:40	7.006944444	15.371	2	C. latens
FBT13.1	1	FBT13	JU1426	castelli	6/5/2021 9:05	6/11/2021 10:25	6.055555556	Inf	2	C. castelli
FBT14.1	1	FBT14	JU1426	castelli	6/4/2021 12:15	6/9/2021 11:35	4.972222222	Inf	2	C. castelli
FBT15.1	1	FBT15	JU1426	castelli	6/4/2021 12:15	6/9/2021 11:35	4.972222222	Inf	2	C. castelli
FBT16.1	1	FBT16	JU1401	elegans	6/2/2021 10:40	6/5/2021 9:05	2.934027778	14.1245	2	C. elegans
FBT17.1	1	FBT17	JU1401	elegans	6/1/2021 14:00	6/4/2021 12:15	2.927083333	17.9578	2	C. elegans
FBT18.1	1	FBT18	JU1401	elegans	6/1/2021 14:00	6/5/2021 9:05	3.795138889	15.1505	2	C. elegans
FBT19.1	1	FBT19	JU4087	sp.65	6/2/2021 10:40	6/6/2021 7:15	3.857638889	Inf	2	C. sp. 65
FBT20.1	1	FBT20	JU4087	sp.65	6/2/2021 10:40	6/6/2021 7:15	3.857638889	Inf	2	C. sp. 65
FBT21.1	1	FBT21	JU4087	sp.65	6/2/2021 10:40	6/6/2021 7:15	3.857638889	34.7319	2	C. sp. 65
FBT22.1	1	FBT22	JU4088	sp.66	6/2/2021 10:40	6/6/2021 7:15	3.857638889	Inf	2	C. sp. 66
FBT24.1	1	FBT24	JU4088	sp.66	6/1/2021 14:00	6/5/2021 9:05	3.795138889	Inf	2	C. sp. 66
FBT25.1	1	FBT25	JU4093	sp.65	6/2/2021 10:40	6/6/2021 7:15	3.857638889	17.097	2	C. sp. 65
FBT26.1	1	FBT26	JU4093	sp.65	6/2/2021 10:40	6/6/2021 7:15	3.857638889	22.2062	2	C. sp. 65
FBT27.1	1	FBT27	JU4093	sp.65	6/2/2021 10:40	6/6/2021 7:15	3.857638889	14.1858	2	C. sp. 65
FBT28.1	1	FBT28	ED3042	elegans	6/1/2021 14:00	6/5/2021 9:05	3.795138889	16.8707	2	C. elegans
FBT29.1	1	FBT29	ED3042	elegans	6/1/2021 16:25	6/5/2021 9:05	3.694444444	14.8451	2	C. elegans
FBT30.1	1	FBT30	ED3042	elegans	6/1/2021 14:00	6/5/2021 9:05	3.795138889	15.7495	2	C. elegans
FBT31.1	1	FBT31	JU2837	sp.24	6/5/2021 9:05	6/11/2021 10:25	6.055555556	Inf	2	C. sp. 24
FBT32.1	1	FBT32	JU2837	sp.24	6/8/2021 11:05	6/16/2021 10:45	7.986111111	Inf	2	C. sp. 24
FBT33.1	1	FBT33	JU2837	sp.24	6/5/2021 9:05	6/11/2021 10:25	6.055555556	Inf	2	C. sp. 24
FBT34.1	1	FBT34	GXW1	elegans	6/2/2021 10:40	6/6/2021 7:15	3.857638889	11.9823	2	C. elegans
FBT35.1	1	FBT35	GXW1	elegans	6/1/2021 16:25	6/5/2021 9:05	3.694444444	11.6443	2	C. elegans
FBT36.1	1	FBT36	GXW1	elegans	6/1/2021 14:00	6/5/2021 9:05	3.795138889	11.7439	2	C. elegans
FBT37.1	1	FBT37	JU4056	sp.63	6/2/2021 10:40	6/6/2021 7:15	3.857638889	Inf	2	C. sp. 63
FBT38.1	1	FBT38	JU4056	sp.63	6/2/2021 10:40	6/6/2021 7:15	3.857638889	Inf	2	C. sp. 63
FBT39.1	1	FBT39	JU4056	sp.63	6/2/2021 10:40	6/6/2021 7:15	3.857638889	Inf	2	C. sp. 63
FBT10.2	2	FBT10	JU724	latens	6/20/2021 16:30	6/29/2021 12:00	8.8125	Inf	2	C. latens
FBT11.2	2	FBT11	JU724	latens	7/2/2021 9:40	7/12/2021 5:45	9.836805556	28.1304	2	C. latens
FBT16.2	2	FBT16	JU1401	elegans	6/5/2021 9:05	6/9/2021 11:35	4.104166667	15.2339	2	C. elegans
FBT17.2	2	FBT17	JU1401	elegans	6/4/2021 12:15	6/8/2021 11:05	3.951388889	15.0821	2	C. elegans
FBT18.2	2	FBT18	JU1401	elegans	6/5/2021 9:05	6/9/2021 11:35	4.104166667	17.4513	2	C. elegans
FBT21.2	2	FBT21	JU4087	sp.65	6/6/2021 7:15	6/11/2021 10:25	5.131944444	Inf	2	C. sp. 65
FBT24.2	2	FBT24	JU4088	sp.66	6/5/2021 9:05	6/9/2021 11:35	4.104166667	Inf	2	C. sp. 66
FBT25.2	2	FBT25	JU4093	sp.65	6/6/2021 7:15	6/10/2021 14:26	4.299305556	16.736	2	C. sp. 65
FBT26.2	2	FBT26	JU4093	sp.65	6/6/2021 7:15	6/10/2021 14:26	4.299305556	19.3001	2	C. sp. 65
FBT27.2	2	FBT27	JU4093	sp.65	6/6/2021 7:15	6/11/2021 10:25	5.131944444	14.435	2	C. sp. 65
FBT28.2	2	FBT28	ED3042	elegans	6/5/2021 9:05	6/10/2021 14:26	5.222916667	18.1295	2	C. elegans
FBT29.2	2	FBT29	ED3042	elegans	6/5/2021 9:05	6/9/2021 11:35	4.104166667	15.2394	2	C. elegans
FBT30.2	2	FBT30	ED3042	elegans	6/5/2021 9:05	6/9/2021 11:35	4.104166667	14.9028	2	C. elegans
FBT34.2	2	FBT34	GXW1	elegans	6/6/2021 7:15	6/10/2021 14:26	4.299305556	12.4402	2	C. elegans
FBT35.2	2	FBT35	GXW1	elegans	6/5/2021 9:05	6/9/2021 11:35	4.104166667	11.2758	2	C. elegans
FBT36.2	2	FBT36	GXW1	elegans	6/5/2021 9:05	6/9/2021 11:35	4.104166667	11.3733	2	C. elegans
FBT11.3	3	FBT11	JU724	latens	7/12/2021 5:45	7/19/2021 7:15	7.0625	15.5784	2	C. latens
FBT16.3	3	FBT16	JU1401	elegans	6/9/2021 11:35	6/13/2021 9:25	3.909722222	14.8517	2	C. elegans
FBT17.3	3	FBT17	JU1401	elegans	6/8/2021 11:05	6/12/2021 9:25	3.930555556	15.1453	2	C. elegans
FBT18.3	3	FBT18	JU1401	elegans	6/9/2021 11:35	6/12/2021 9:25	2.909722222	Inf	2	C. elegans
FBT25.3	3	FBT25	JU4093	sp.65	6/10/2021 14:26	6/14/2021 11:00	3.856944444	17.5417	2	C. sp. 65
FBT26.3	3	FBT26	JU4093	sp.65	6/10/2021 14:26	6/14/2021 11:00	3.856944444	36	2	C. sp. 65
FBT27.3	3	FBT27	JU4093	sp.65	6/11/2021 10:25	6/16/2021 10:45	5.013888889	16.2804	2	C. sp. 65
FBT28.3	3	FBT28	ED3042	elegans	6/10/2021 14:26	6/14/2021 11:00	3.856944444	14.6328	2	C. elegans
FBT29.3	3	FBT29	ED3042	elegans	6/9/2021 11:35	6/13/2021 9:25	3.909722222	15.9821	2	C. elegans
FBT30.3	3	FBT30	ED3042	elegans	6/9/2021 11:35	6/13/2021 9:25	3.909722222	15.0044	2	C. elegans
FBT34.3	3	FBT34	GXW1	elegans	6/10/2021 14:26	6/14/2021 11:00	3.856944444	12.0725	2	C. elegans
FBT35.3	3	FBT35	GXW1	elegans	6/9/2021 11:35	6/13/2021 9:25	3.909722222	12.0129	2	C. elegans
FBT36.3	3	FBT36	GXW1	elegans	6/9/2021 11:35	6/13/2021 9:25	3.909722222	11.8389	2	C. elegans
FBT11.4	4	FBT11	JU724	latens	7/19/2021 7:15	7/28/2021 7:10	8.996527778	18.2807	2	C. latens
FBT16.4	4	FBT16	JU1401	elegans	6/13/2021 9:25	6/16/2021 10:45	3.055555556	16.2689	2	C. elegans
FBT17.4	4	FBT17	JU1401	elegans	6/12/2021 9:25	6/15/2021 10:00	3.024305556	15.5195	2	C. elegans
FBT20.4	4	FBT20	JU4087	sp.65	1/0/1900 0:00	NA	0	Inf	2	C. sp. 65
FBT25.4	4	FBT25	JU4093	sp.65	6/14/2021 11:00	6/19/2021 11:30	5.020833333	15.2452	2	C. sp. 65
FBT27.4	4	FBT27	JU4093	sp.65	6/16/2021 10:45	6/21/2021 13:30	5.114583333	14.4736	2	C. sp. 65
FBT28.4	4	FBT28	ED3042	elegans	6/14/2021 11:00	6/17/2021 13:15	3.09375	17.64	2	C. elegans
FBT29.4	4	FBT29	ED3042	elegans	6/13/2021 9:25	6/16/2021 10:45	3.055555556	16.3001	2	C. elegans
FBT30.4	4	FBT30	ED3042	elegans	6/13/2021 9:25	6/17/2021 13:15	4.159722222	14.6092	2	C. elegans
FBT34.4	4	FBT34	GXW1	elegans	6/14/2021 11:00	6/18/2021 8:20	3.888888889	12.0661	2	C. elegans
FBT35.4	4	FBT35	GXW1	elegans	6/13/2021 9:25	6/17/2021 13:15	4.159722222	11.0162	2	C. elegans
FBT36.4	4	FBT36	GXW1	elegans	6/13/2021 9:25	6/17/2021 13:15	4.159722222	11.1136	2	C. elegans
FBT11.5	5	FBT11	JU724	latens	7/28/2021 7:10	8/6/2021 14:25	9.302083333	18.0978	2	C. latens
FBT16.5	5	FBT16	JU1401	elegans	6/16/2021 10:45	6/19/2021 11:30	3.03125	17.4479	2	C. elegans
FBT17.5	5	FBT17	JU1401	elegans	6/15/2021 10:00	6/18/2021 8:20	2.930555556	15.4355	2	C. elegans
FBT25.5	5	FBT25	JU4093	sp.65	6/19/2021 11:30	6/24/2021 10:30	4.958333333	16.0023	2	C. sp. 65
FBT26.5	5	FBT26	JU4093	sp.65	6/19/2021 11:30	6/24/2021 10:30	4.958333333	Inf	2	C. sp. 65
FBT27.5	5	FBT27	JU4093	sp.65	6/21/2021 13:30	6/25/2021 16:00	4.104166667	17.7532	2	C. sp. 65
FBT28.5	5	FBT28	ED3042	elegans	6/17/2021 13:15	6/21/2021 13:30	4.010416667	13.735	2	C. elegans
FBT29.5	5	FBT29	ED3042	elegans	6/16/2021 10:45	6/20/2021 16:30	4.239583333	15.3849	2	C. elegans
FBT30.5	5	FBT30	ED3042	elegans	6/17/2021 13:15	6/21/2021 13:30	4.010416667	14.5604	2	C. elegans
FBT34.5	5	FBT34	GXW1	elegans	6/18/2021 8:20	6/22/2021 10:45	4.100694444	11.1633	2	C. elegans
FBT35.5	5	FBT35	GXW1	elegans	6/17/2021 13:15	6/21/2021 13:30	4.010416667	10.8297	2	C. elegans
FBT36.5	5	FBT36	GXW1	elegans	6/17/2021 13:15	6/21/2021 13:30	4.010416667	11.511	2	C. elegans
